# The MRE11-Rad50-Nbs1 complex acts on 3’ DNA-protein covalent complexes

**DOI:** 10.64898/2026.11.23.768626

**Authors:** Yang Ye, Sanjay Kumar, Bokun Yin, Jingwei Xue, Nicolette A. Ender, Hannah K. Barnes, Omar Escalante, Liton K. Saha, Hiroyuki Sasanuma, Shunichi Takeda, Tanya T. Paull

## Abstract

DNA-protein crosslinks (DPCs) are complex lesions that block replication, transcription, and other DNA transactions. Here we investigate repair of 3’ DPC lesions using the site-specific Flp tyrosine recombinase H305L mutant that forms stable covalent complexes. In human cells, removal or catalytic inhibition of MRE11 stabilizes Flp DPCs in parallel to a proteasome-dependent pathway. High levels of Flp DPCs are also observed in budding yeast, where MRE11 deletion or mutation of the nuclease domain increases covalent Flp DPC accumulation. Mass spectrometry-based identification of endogenous DPC factors in human cells identifies TOP1 covalent complexes as the primary 3’ lesion that is stabilized in the absence of MRE11 nuclease function, in addition to 5’ DPCs generated by TOP2 family enzymes. This work characterizes an important role for the MRE11-RAD50-NBS1 complex in processing of 3’ lesions, in addition to its well-established functions at 5’ DPCs and in 5’ strand resection during homologous recombination.
