## Supplementary Table 1 for "The MRE11-Rad50-Nbs1 complex acts on 3’ DNA-protein covalent complexes"

### Sheet: Mammalian cell lines
Resource type	genotype	Source	Identifier	Additional information
HEK-293T	WT	ATCC	CRL-11268	Used for lentiviral packaging
U2OS T-REx Flp-In	WT	B. Xhemalce, University of Texas at Austin	U2OS Flp-In	Tetracycline-inducible Flp-In system
HEK-293 Flp-In T-REx	WT	Invitrogen / Thermo Fisher Scientific	293 Flp-In	Tetracycline-inducible Flp-In system
TK6	WT	Skopek et al, 1978	3641
TK6	TDP1−/−	Hoa et al., 2016	4372
TK6	MUS81−/−	Shimizu et al., 2020	4135
TK6	PARP1−/−	Hirota et al., 2022	4204
TK6	PARP2−/−	RIKEN BRC RCB5442	4288
TK6	PARP1−/− PARP2+/−	this work	4330
TK6	XPF−/−	TK6 Mutants Consortium, NIHS	4298
TK6	XRCC1−/−	Saha et al., 2018	4334
TK6	SLX1−/−	RIKEN BRC RCB5461	4147
TK6	FAN1−/−	Kratz et al., 2021	3796
TK6	FANCD2−/−	Hashimoto et al., 2016	4399
TK6	GEN1−/−	RIKEN BRC RCB5416	4150
TK6	EXO1−/−	Hwang et al., 2025	4011
TK6	EXO1−/− BLM−/−	TK6 Mutants Consortium, NIHS	4070
TK6	FAN1−/− EXO1−/−	Kratz et al., 2021	4055
TK6	MRE11-AID/AID	this work	4413
TK6	CtIP-AID/AID	Hoa et al., 2015	4347

### Sheet: yeast strains
strain type	designation	source	Identifier	genotype	additional information
Yeast strain	TP10893	this work	WT W1588-4C +FRT	MATa RAD5 leu2-3,112 trp1-1 ura3 can1 his3-11,15 ade2-25::FLP-FRT
Yeast strain	TP10896	this work	TP7692 sae2Δ +FRT	MATa RAD5 leu2-3,112 trp1-1 ura3 can1 his3-11,15 sae2Δ::KanMX ade2-25::FLP-FRT
Yeast strain	TP10899	this work	TP8364 tdp1Δ +FRT	MATa RAD5 leu2-3,112 trp1-1 ura3 can1 his3-11,15 tdp1Δ::KanMX ade2-25::FLP-FRT
Yeast strain	TP10906	this work	TP10893 mre11Δ +FRT	MATa RAD5 leu2-3,112 trp1-1 ura3 can1 his3-11,15 mre11Δ::KanMX ade2-25::FLP-FRT	mre11Δ::KanMX cassette from KRY88
Yeast strain	TP10968	this work	LSY1397 mre11-H125N +FRT	MATa RAD5 leu2-3,112 trp1-1 ura3 can1 his3-11,15 mre11-H125N ade2-25::FLP-FRT
Yeast strain	KRY88	Tom Petes	mre11Δ	MATalpha mre11Δ::KanMX leu2-3,112 ura3-1 his3-11,15 ade2-1 trp1-1 can1-100 adl1
Yeast strain	LSY1397	Lorraine Symington	mre11-H125N	MATa mre11-H125N RAD5 leu2-3,112 trp1-1 ura3 can1 his3-11,15 ade2-1
Yeast strain	W1588-4C	Lorraine Symington/Hannah Klein	wild-type	MATa RAD5 leu2-3,112 trp1-1 ura3 can1 his3-11,15 ade2-1
Yeast strain	TP7692	Fu et al, 2014	sae2Δ	MATa RAD5 leu2-3,112 trp1-1 ura3 can1 his3-11,15 ade2-1 sae2::URA3
Yeast strain	TP8364	this work	tdp1Δ	MATa RAD5 leu2-3,112 trp1-1 ura3 can1 his3-11,15 ade2-1 tdp1::KanMX

### Sheet: plasmids
resource	identifier	source	purpose	additional information
Plasmid: human cells	pTP4112	this work	shMRE11	MRE11 shRNA in an eGFP-2A-Puro lenticrispr v2 backbone
Plasmid: human cells	pTP4114	this work	shControl	Matched control vector derived from pTP4112 by removal of the MRE11 shRNA cassette
Plasmid: human cells	pTP4883	this work	tet-FlpHL-Hygro	FLAG- and BirA-tagged Flp-H305L under a tetracycline-inducible CMV promoter in a pLenti-PGK-Hygro backbone
Plasmid: human cells	pTP5622	this work	FRT-inserted construct	Minimal 34-bp FRT site inserted within an exogenous transgene in a blasticidin-resistant lentiviral construct.
Plasmid: human cells	pTP5620	this work	tet-FlpHL-Puro	Puromycin-resistant tetracycline-inducible Flp-H305L lentiviral construct derived from pTP4883
Plasmid: human cells	pTP5741	this work	OsTir1-GFP	Codon-optimized OsTir1 lentiviral construct with P2A-eGFP, generated from pTP5662 by removal of the blasticidin-resistance cassette and TetR
Plasmid: human cells	pTP6101	this work	codon-optimized tet-FlpHL-Puro	Codon-optimized Flp-H305L expression construct generated using a synthetic Flp-H305L sequence in the pTP5620 backbone
Plasmid: human cells	pTP6064	this work	tet-MRE11-H129N-shMRE11	Doxycycline-inducible construct expressing shMRE11-resistant MRE11-H129N followed by P2A-mRuby in lenticrispr v2 backbone (puro); also contains an H1-driven shMRE11 cassette
Plasmid: human cells	pTP6166	this work	tet-MRE11-WT-shMRE11	Doxycycline-inducible construct expressing shMRE11-resistant MRE11-WT followed by P2A-mRuby in lenticrispr v2 backbone (puro); also contains an H1-driven shMRE11 cassette
Plasmid: human cells	pTP6167	this work	Vector control
Plasmid: yeast cells	pTP4529	this work	GAL1–2×FLAG-Flp-H305L	GAL-inducible Flp-H305L in pRS425 backbone
Plasmid: yeast cells	pTP6004	this work	DAPG-inducible 2×FLAG-Flp-H305L	DAPG-inducible Flp-H305L in pRS425 backbone; also contains rPhITA driven by the ScPGK promoter

### Sheet: primers
System	Primer set	Oligo name	Sequence (5′→3′)	Target / position
HEK-293/U2OS Flp-In	top strand Across	TP9191	TTGGAGGCTACCATGGAGAAG	FRT-containing region
HEK-293/U2OS Flp-In	bottom strand Across	TP9192	CAGTGCCAAGCTTGAAGTTCC	FRT-containing region
TK6 FRT	top strand Upstream	TP10249	TGGGGACAGGGAATTTGACAG	Region upstream of the FRT site
TK6 FRT	bottom strand Upstream	TP10459	AGGAACTTCAGGCAAACAGGAG	Upstream amplicon; 5′ 9 nt overlap the FRT sequence but do not include the Flp-binding site
TK6 FRT	top strand Across	TP10251	TGCTTCTCCTGTTTGCCTGAA	FRT-containing region
TK6 FRT	bottom strand Across	TP10252	CAGGGGGTAGATAAATGACTTGAA	FRT-containing region
TK6 FRT	top strand Downstream	TP10253	GAACTTCAAGTCATTTATCTACCCC	Region downstream of the FRT site
TK6 FRT1	bottom strand Downstream	TP10254	TGTGGGTGCATAGCTCAAGT	Region downstream of the FRT site
S. cerevisiae ADE2-FRT	top strand Upstream	TP10484	GATTGACTCTTGCTGACCTTT	Upstream of FRT-containing ADE2 locus
S. cerevisiae ADE2-FRT	bottom strand Upstream	TP10483	GGAACTTCAGCTTGTTTTTCTTG	Upstream of FRT-containing ADE2 locus
S. cerevisiae ADE2-FRT	top strand Across	TP10460	GGTGCGTAAAATCGTTGGATC	Amplicon spanning/centered on the FRT-containing region
S. cerevisiae ADE2-FRT	bottom strand Across	TP10461	GTCCCCCTCCTAATATACCAAC	Amplicon spanning/centered on the FRT-containing region
S. cerevisiae ADE2-FRT	top strand Downstream	TP10481	GGAACTTCAGCTAGAAAATCGG	Downstream region relative to FRT
S. cerevisiae ADE2-FRT	bottom strand Downstream	TP10482	GCTGCCTCAACAATCATACGT	Downstream region relative to FRT
TK6 MRE11-AID	Left, forward	MRE11-LA-F	AGGGCGAATTGGAGCTCCCCTTACCATGCATACAATCTATAGCCCAATAG
TK6 MRE11-AID	Left, reverse	MRE11-LA-R	TTGGCGCCTGCACCGGATCCTCTTCTATTTCTTCTTAAAGAACTAGTGTT
TK6 MRE11-AID	Right, forward	MRE11-RA-F	CGAAGTTATTAGGTCCCTCGACAAGCTAAGAGTTTACAGTTTAAGATTTT
TK6 MRE11-AID	Right, reverse	MRE11-RA-R	GGGAACAAAAGCTGGGGAACCTCTTAAATCTGAAGATGTCTAATTCTTATTTCT
